# Light regulated SIK1 remodels the synaptic phosphoproteome to induce sleep

**DOI:** 10.1101/2021.09.28.462159

**Authors:** Lewis Taylor, Teele Palumaa, Paul K Reardon, Steven Walsh, Bradley H Johnson, Sabrina Liberatori, Sibah Hasan, Kristopher Clark, Philip Cohen, Sridhar Vasudevan, Stuart Peirson, Shabaz Mohammed, Vladyslav Vyazovskiy, Russell G Foster, Aarti Jagannath

**Affiliations:** Sleep and Circadian Neuroscience Institute (SCNi), Nuffield Department of Clinical Neurosciences, New Biochemistry Building, University of Oxford, South Parks Road, Oxford, OX1 3QU, U.K.; Departments of Chemistry and Biochemistry, University of Oxford New Biochemistry building, South Parks Road, Oxford, OX1 3QU, U.K.; MRC Protein Phosphorylation and Ubiquitylation Unit, University of Dundee, Sir James Black Centre, Dow Street, Dundee DD1 5EH, U.K.; Department of Pharmacology, University of Oxford, Mansfield Road, Oxford OX1 3QT, U.K.; Department of Physiology, Anatomy and Genetics, University of Oxford, South Parks Road, Oxford OX1 3PT, U.K.

**Author notes:** Correspondence to AJ and RGF.

## Abstract

The sleep and circadian systems act in concert to regulate sleep-wake timing, yet the molecular mechanisms that underpin their interaction to induce sleep remain unknown. Synaptic protein phosphorylation, driven by the kinase SIK3, correlates with sleep pressure, however it is unclear whether these phosphoproteome changes are causally responsible for inducing sleep. Here we show that the light-dependent activity of SIK1 controls the phosphorylation of a subset of the brain phosphoproteome to induce sleep in a manner that is independent of sleep pressure. By uncoupling phosphorylation and sleep induction from sleep pressure, we establish that synaptic protein phosphorylation provides a causal mechanism for the induction of sleep under different environmental contexts. Furthermore, we propose a framework that details how the salt-inducible kinases regulate the synaptic phosphoproteome to integrate exogenous and endogenous stimuli, thereby providing the molecular basis upon which the sleep and circadian systems interact to control the sleep-wake cycle.
