## Supplementary Table 5 for "Light regulated SIK1 remodels the synaptic phosphoproteome to induce sleep"

### Sheet: Table Description
Data Table	Description
Mouse primers	A list of all murine primers used
Human primers	A list of all human primers used
Table heading	Description
Primer	Gene target and directionality of the primer
Sequence (5'>3')	The nucleotide sequence 5' to 3' of the primer

### Sheet: Mouse primers
Primer	Sequence (5'>3')
Actb Forward	ACCAACTGGGACGATATGGAGAAGA
Actb Reverse	CGCACGATTTCCCTCTCAGC
B2m Forward	GCTATCCAGAAAACCCCTCAA
B2m Reverse	GATGTCTCGATCCCAGTAGACGGT
Dusp1 Forward	TTCTCCAAGGAGGATATGAAGCG
Dusp1 Reverse	ACTAGTACTCAGGGGGAGGC
Dusp4 Forward	ACCAGTACAAGTGCATCCCC
Dusp4 Reverse	GTCCTTTACTGCGTCGATGT
Egr1 Forward	GAGCGAACAACCCTATGAGC
Egr1 Reverse	AGCGGCCAGTATAGGTGATG
Fos Forward	ATCGGCAGAAGGGGAAAGTAG
Fos Reverse	GCAACGCAGACTTCTCATCTTCAAG
Gapdh Forward	TGCACCACCAACTGCTTAG
Gapdh Reverse	GATGCAGGGATGATGTTC
Nr4a1 Forward	TGTGCAGTCTGTGGTGACAA
Nr4a1 Reverse	CTCTTGTCCACAGGGCAATC
Per1 Forward	AGTTCCTGACCAAGCCTCGTTAG
Per1 Reverse	CCTGCCCTCTGCTTGTCATC
Per2 Forward	GGGGTGAGATTCGTCATTGAACTTG
Per2 Reverse	AGGACATTGGCACACTGGAAAGAG
Sik1 Forward	TGGACGTCTGGAGCCTCGGT
Sik1 Reverse	AGAGTGGGGTCGGCCTGCAT
Sik2 Forward	CGAACGTGAGACTGATGCGA
Sik2 Reverse	GCAGCCATTCACCTTTGGAG
Sik3 Forward	TAGGTCCAAAAGGCACACACT
Sik3 Reverse	CTTGTAGGTGGAGCGATGC

### Sheet: Human primers
Primer	Sequence (5'>3')
FOS Forward	GGGGCAAGGTGGAACAGTTA
FOS Reverse	GTCTGTCTCCGCTTGGAGTG
SIK1 Forward	TGAAGCTTCTGAACCATCCACA
SIK1 Reverse	TTTGCCAGAACTTCTTCCGC
SIK2 Forward	TGTCCGCCGTGTCTAGC
SIK2 Reverse	TATTGCCACCTCCGTCTTG
SIK3 Forward	GGCTCACAGCTTGAACGTGAA
SIK3 Reverse	GGACTTTCAGGGCTTGGGTT
