## Supplementary Table 3 for "Light regulated SIK1 remodels the synaptic phosphoproteome to induce sleep"

### Sheet: Table Descriptions
Table heading	Description
WT Shift	All proteins differnetially phosphorylated comparing WT Sham to WT Shift
WT vs SIK1 KI Shift	All proteins differnetially phosphorylated comparing SIK1 KI Shift to WT Shift
SNIPPs	SNIPPs as defined in Wang et al
All hyperphosphorylated Wang et al	All proteins hyperphosphorylated in reponse to high sleep pressure in Wang et al
All hyperphosphorylated Brüning et al	All proteins hyperphosphorylated in reponse to high sleep pressure in Brüning et al
WT Shift:SNIPPs	Overlapping proteins between WT Shift and SNIPPs
WT Shift:All Wang et al	Overlapping proteins between WT Shift and all hyperphosphorylated proteins from Wang et al
WT Shift:All Brüning et al	Overlapping proteins between WT Shift and all hyperphosphorylated proteins from Brüning et al
WT Shift:WT vs SIK1 KI Jet lag	Overlapping proteins between WT Shift and WT vs SIK1 KI Shift
(WT Shift:WT vs SIK1 KI Shift):All sleep pressure	Of the proteins overlapping between WT and SIK1 KI Shift, the further overlap with all hyperphosphorylated proteins from Wang et al and Brüning et al

### Sheet: Data
WT Shift	SIK1 KI Shift	SNIPPs	All hyperphosphorylated Wang et al	All hyperphosphorylated Brüning et al		WT Shift:SNIPPs	WT Shift:All Wang et al	WT Shift:All Brüning et al	WT Shift:SIK1 KI Jet lag	(WT Shift:SIK1 KI Shift):All sleep pressure
A230065H16Rik	Acaca	2010300C02Rik	2010300C02Rik	2010300C02Rik		Ank3	Aak1	Aak1	Adcy5	Akap12
Aak1	Adcy5	Abi1	Aagab	Aak1		Bsn	Ablim2	Abca2	Adgrl2	Amph
Abca2	Adgrl1	Abl2	Aak1	Abca2		Cacna1e	Amph	Add2	Akap12	Ank2
Ablim2	Adgrl2	Agap2	Abi1	Abcf1		Camk2b	Ank2	Akap12	Amph	Basp1
Ablim3	Akap12	Ank3	Abl2	Abi1		Caskin1	Ank3	Akt1s1	Ank2	Bsn
Adcy5	Amph	Ankrd63	Ablim2	Abi2		Cdkl5	Arhgap32	Amph	Atf2	D430041D05Rik
Add2	Ank2	Anks1b	Agap2	Abl1		Cep170b	Atg2a	Ank2	Atp6v1h	Dlgap2
Adgrl2	Arhgap21	Arfgap2	Akap10	Acaca		Clasp1	Atg2b	Ank3	Basp1	Iqsec2
Akap12	Atf2	Arfgap3	Akap5	Acap2		Dlgap2	Bsn	Apc	Bcl11a	Lrrc7
Akap2	Atp6v1h	Arhgap21	Amph	Adam22		Iqsec1	C2cd2l	Apc2	Bsn	Nefh
Akt1s1	Atxn1	Arhgap39	Ank2	Add1		Iqsec2	Cacna1e	Arfgef2	D430041D05Rik	Pclo
Amph	Atxn2l	Arhgef2	Ank3	Add2		Lrrc7	Camk2b	Basp1	Dlgap2	Prrc2a
Ank2	Basp1	Baiap2	Ankrd63	Agap2		Mff	Camsap2	Bsn	Grk5	Slc20a2
Ank3	Bcl11a	Brsk1	Anks1b	Ahi1		Pclo	Caskin1	C2cd2l	Iqsec2	Sorbs2
Apba1	Bsn	Bsn	Arfgap2	Akap12		Scn1a	Cdkl5	Camk2b	Kcnh2	Sparcl1
Apc	Cacnb1	C2cd4c	Arfgap3	Akt1s1		Sorbs2	Cep170b	Camk2d	Lphn2	Stxbp5
Apc2	Cap1	Cacna1e	Arhgap21	Amph		Syn1	Clasp1	Caskin1	Lrrc7	Tenm4
Aqp4	Cetn2	Cadps	Arhgap32	Ank2		Tnik	Ctnnd2	Clasp1	Mapk10
Arfgef2	Cspg5	Camk2b	Arhgap39	Ank3		Trio	Dlgap1	Ctnnd2	Mapk8
Arhgap17	D430041D05Rik	Camsap1	Arhgef11	Ap3d1			Dlgap2	D430041D05Rik	Mtmr2
Arhgap32	Dlg1	Caskin1	Arhgef2	Apc			Dlgap4	Dbn1	Nefh
Atcay	Dlgap2	Cdkl5	Atg2a	Apc2			Epb41l3	Dlgap1	Nucks1
Atf2	Dnajc6	Cep170	Atg2b	Arfgef2			Fam169a	Dlgap2	Pclo
Atg2a	Epn1	Cep170b	Baiap2	Arpp21			Fmn2	Dlgap4	Prrc2a
Atg2b	Fam129a	Clasp1	Brsk1	Astn1			Git1	Dos	Reps1
Atp1a2	Foxj2	Clasp2	Bsn	Atp2b2			Gpr158	Dync1i2	Sfswap
Atp6v1h	Gigyf1	Cnksr2	C2cd2l	Basp1			Iqsec1	Enah	Slc20a2
Atp8a1	Gramd1b	Ddx3x	C2cd4c	BC037034			Iqsec2	Git1	Sorbs2
Basp1	Grip1	Ddx3y	Cacna1a	Bsn			Kcnq2	Gpr158	Sparcl1
Bckdha	Grk5	Dlgap2	Cacna1b	C2cd2l			Lrrc7	Igsf9b	Stxbp5
Bcl11a	Hnrnpc	Dlgap3	Cacna1e	Cacng2			Map1a	Iqsec2	Tenm4
Bscl2	Iqsec2	Dmxl2	Cacna1h	Camk2a			Map1b	Lrrc7	Tgs1
Bsn	Itpkb	Dnm1	Cacnb4	Camk2b			Mff	Map1a	Tns1
Bud13	Kcnh2	Dock7	Cacng7	Camk2d			Mtss1l	Map1b	Wdr47
C2cd2l	Lphn1	Elfn2	Cadps	Camk2g			Pclo	Mff	Wwox
Cacna1c	Lphn2	Exoc1	Camk1d	Canx			Phactr1	Nefh
Cacna1e	Lrrc7	Gprin1	Camk2b	Cap2			Phactr2	Npdc1
Cacng8	Mapk10	Grin2b	Camk2g	Carhsp1			Pkp4	Pclo
Camk2b	Mapk8	Grm5	Camkk1	Caskin1			Prrc2a	Sgip1
Camk2d	Mark1	Ildr2	Camkv	Cbx3			Rasgrf1	Slc12a6
Camlg	Mkl2	Iqsec1	Camsap1	Ccdc177			Rasgrf2	Slc20a2
Camsap2	Mkrn2	Iqsec2	Camsap2	Cdc42bpb			Scn1a	Sparcl1
Cask	Mtmr2	Lrrc7	Camsap3	Cdk14			Sgip1	Sptbn1
Caskin1	Ncam1	Map2	Caskin1	Cep170			Sorbs2	Stxbp5
Cdk13	Ncoa5	Mark1	Cbarp	Chga			Stim2	Syn1
Cdkl5	Nefh	Mark2	Ccny	Clasp1			Syn1	Tnks1bp1
Cdkn1b	Ngfr	Mark4	Cdc37	Clasp2			Tenm4	Tpd52
Cep170b	Nhsl2	Mast1	Cdkl5	Clint1			Tnik	Ttc7b
Cherp	Nono	Mff	Cep131	Clip2			Tnks1bp1	Uhrf1bp1l
Chgb	Nucks1	Mink1	Cep170	Crmp1			Tpd52	Wdr44
Cit	Nupl2	Nav1	Cep170b	Ctnnd2			Tpd52l2
Clasp1	Oxr1	Osbpl6	Clasp1	Cyb561			Trio
Cpeb4	Pbx2	Pclo	Clasp2	D430041D05Rik			Tsc2
Cpne5	Pclo	Pde4b	Cnksr2	D630045J12Rik
Cpne6	Pcp2	Pdha1	Crmp1	Dbn1
Cpsf2	Ppm1e	Pitpnm2	Csnk1e	Dclk1
Ctnna3	Prrc2a	Plppr4	Ctnnd2	Ddhd1
Ctnnd2	Prrt2	Rab11fip5	Cttn	Dennd4b
Cul9	Rad23a	Rap1gap	Dact3	Dlg3
D430041D05Rik	Ralgapa1	Rap1gap2	Dbnl	Dlgap1
Dbn1	Reps1	Rapgef2	Dclk1	Dlgap2
Ddx41	Ryr2	Rims1	Dclk2	Dlgap3
Dido1	Sept4	Rims2	Ddx3x	Dlgap4
Dlgap1	Sfswap	Scn1a	Ddx3y	Dmxl1
Dlgap2	Sgsm1	Scn2a1	Dip2b	Dmxl2
Dlgap4	Sh3bp5l	Shank2	Dlgap1	Dnajc6
Dock1	Shank1	Shank3	Dlgap2	Dnm1
Dos	Slc1a2	Sipa1l1	Dlgap3	Dnm1l
Dst	Slc20a2	Sorbs2	Dlgap4	Dos
Dync1i2	Soga1	Sphkap	Dmxl2	Dpysl2
Dync1li2	Sorbs2	Srcin1	Dnajc6	Dpysl3
Enah	Sparcl1	Stk32c	Dnm1	Dtd1
Epb4.1l4b	Speg	Syn1	Dock7	Dync1i2
Epb41l3	Sphkap	Syngap1	Dpysl5	Dync1li1
Ercc5	Spp1	Synpo	Ehbp1	Eef1d
Fam169a	Sqstm1	Tanc2	Ehbp1l1	Ehbp1
Fmn2	Stxbp5	Tbc1d10b	Eif4b	Eif3b
Fnbp1l	Tbc1d22a	Tnik	Elfn2	Eif4b
Fry	Tecr	Trio	Epb41l1	Enah
Fv1	Tenm4	Usp31	Epb41l3	Epb4.1l1
G3bp1	Tgs1		Epn2	Epb41l1
Gas2l1	Tns1		Eps15l1	Epn1
Gatad2b	Trex1		Eps8	Erc2
Gemin5	Wdr47		Exoc1	Etl4
Git1	Wipi2		Fam126b	Exoc1
Glul	Wwox		Fam160a2	Fam131b
Gm10093	Xpc		Fam169a	Fam135b
Gm28062	Zc3h18		Fmn2	Fam21
Golga1			Gabra6	Flii
Gpr158			Gap43	Frmd4a
Gria1			Gigyf2	Fsd1
Grid2			Git1	Gap43
Grid2ip			Gja1	Garnl3
Grin2c			Gnl1	Git1
Grk5			Gpr158	Gm9791
Gtf3c4			Gpr162	Gng4
Hdac1			Gprin1	Gphn
Hdac6			Gpsm1	Gpr158
Hmga1			Grin2b	Gprin1
Hnrnpll			Grm1	Gys1
Hnrnpu			Grm5	Hcn2
Hnrnpul2			Hecw2	Hepacam
Hspa4			Hivep2	Hsp90aa1
Htatsf1			Htt	Hsp90ab1
Igf2bp2			Ildr2	Hspa12a
Igsf11			Iqsec1	Igsf9b
Igsf9b			Iqsec2	Inpp5f
Inppl1			Itpka	Iqsec2
Iqsec1			Jmy	Jcad
Iqsec2			Kazn	Kcna3
Kcnc1			Kcnb1	Kcnt1
Kcnh2			Kcnb2	Kctd16
Kcnk1			Kcnq2	Kiaa1522
Kcnk10			Kiaa1109	Kiaa1549
Kcnq2			Kif2a	Kif1a
Kif1b			Klc2	Kif21a
Kifap3			Lmna	Kif21b
Lemd3			Lmtk2	L1cam
Lig3			Lrrc7	Lbr
Limch1			Lyst	Lingo1
Lmo7			Lzts1	Lphn1
Lphn2			Macf1	Lrrc7
Lppr4			Madd	Madd
Lrrc7			Map1a	Map1a
Map1a			Map1b	Map1b
Map1b			Map2	Map2
Mapk10			Map2	Map4
Mapk8			Map3k12	Map7d1
Mfap1			Map4	Mapk8ip3
Mff			Map6d1	Mapre2
Mtdh			Map7d1	Mapt
Mtfr1l			Map9	Marcks
Mtmr2			Mapt	Marcksl1
Mtss1l			Mark1	Mark1
Nbea			Mark2	Mboat2
Ncl			Mark3	Mbp
Ncor1			Mark4	Mff
Nefh			Mast1	Myh10
Nefm			Mast4	Myl12a
Npdc1			Mbp	Myl12b
Nsmf			Mff	Myl9
Nucks1			Mical3	Myo18a
Nudc			Mink1	Naa10
Osbp			Mllt4	Ndrg1
Otud4			Mtss1l	Ndrg2
Otud7b			Mvb12a	Nefh
Pacsin1			Myh10	Nmt2
Pakap			Myo18a	Nos1
Pcbp2			Myo9a	Npdc1
Pclo			Nav1	Npy
Pcm1			Nav3	Nrcam
Pcnx			Ndrg1	Osbpl8
Phactr1			Ndrg3	Oxr1
Phactr2			Nedd4l	Palm
Phlpp2			Nhsl2	Pam
Pkp4			Nup133	Pclo
Plcb1			Ocrl	Pcp4l1
Podxl2			Osbpl6	Pitpnc1
Ppp6r1			Otud7a	Plch2
Prkaa1			Oxr1	Ppfia2
Prrc2a			Pacs1	Ppp1r1b
Prrc2b			Pcdh7	Ppp1r21
Psmd11			Pcdh9	Ppp1r7
Ptpn4			Pclo	Ppp1r9a
Ralgapb			Pdap1	Prkag2
Rapgef1			Pde1a	Prkce
Rasgrf1			Pde4b	Prkcg
Rasgrf2			Pdha1	Prrt3
Rbm15			Phactr1	Psd3
Rbm33			Phactr2	Psmd3
Reps1			Phf24	R3hdm2
Rgs14			Pi4ka	Rabep1
Ric8a			Pitpnc1	Rabl6
Rictor			Pitpnm1	Rad23b
Rims4			Pitpnm2	Rapgef2
Rprd2			Pkp4	Rb1cc1
Rps6kc1			Plch2	Rims1
Rptor			Plcl2	Rims2
Scn1a			Plec	Rtn3
Scyl3			Plppr3	Scn2a1
Sec16a			Plppr4	Scn8a
Sf3b1			Ppp1r12a	Sept4
Sfswap			Ppp1r12b	Sgip1
Sgip1			Ppp2r5d	Sgta
Sh3gl2			Prickle2	Sgtb
Slc12a6			Prrc2a	Shank1
Slc20a2			Prrt3	Skt
Slc43a2			Psd	Slc12a6
Slc6a15			Psd3	Slc16a1
Slc9a3r1			Ptprz1	Slc1a2
Smarca2			Q6YIY0	Slc20a2
Snapin			Q9D735	Slc24a2
Snrnp200			Rab11fip5	Slc30a3
Sorbs2			Rap1gap	Slc38a1
Sox10			Rap1gap2	Slc4a3
Sparcl1			Rapgef2	Slc7a8
Specc1l			Rasal2	Smarcc2
Sptan1			Rasgrf1	Snap91
Sptbn1			Rasgrf2	Snph
Srf			Rbsn	Snrk
Srgap1			Reps2	Sparcl1
Srpk1			Rims1	Spg20
Srrm1			Rims2	Spire1
Srrm2			Rltpr	Sptbn1
Stim2			Rtn4	Srcin1
Stx1b			Ryr2	Srgap3
Stx4			Scn1a	Stmn3
Stx4a			Scn2a1	Stx1a
Stxbp5			2009-09-01	Stxbp5
Sv2b			Sgip1	Stxbp5l
Syn1			Sgsm1	Svop
Tbc1d5			Shank1	Syn1
Tenm4			Shank2	Syn2
Tgs1			Shank3	Syn3
Tiam2			Shisa7	Syne1
Tmem163			Sipa1l1	Syngap1
Tmem200c			Slc24a2	Synj1
Tmem55a			Slc9a1	Syt1
Tmpo			Smcr8	Syt17
Tnik			Smpd3	Th
Tnks1bp1			Snca	Tjp1
Tns1			Sorbs2	Tjp2
Tpd52			Specc1	Tmem151a
Tpd52l2			Speg	Tmem63b
Tpi1			Sphkap	Tmx1
Trim25			Sptbn4	Tnks1bp1
Trio			Srcin1	Tpd52
Tsc2			Srgap3	Tppp
Tssc4			Stim1	Tsc1
Ttc7b			Stim2	Ttc7b
Tuba1b			Stk25	Ttc9b
Tuba4a			Stk32c	Ube4b
Ube3a			Stxbp1	Uhrf1bp1l
Ubr4			Stxbp5l	Usp20
Uhrf1bp1l			Syn1	Vps13c
Wdr44			Syn2	Vps26b
Wdr47			Syngap1	Vps35
Wdr48			Synj1	Wdr37
Wwox			Synpo	Wdr44
			Synrg	Xpr1
			Syt17	Zswim8
			Tanc2
			Tbc1d10b
			Tbc1d17
			Tcf20
			Tenm4
			Tiam1
			Tmcc2
			Tmem151b
			Tnik
			Tnks1bp1
			Tom1l2
			Tpd52
			Tpd52l2
			Tppp
			Trim3
			Trio
			Tsc1
			Tsc2
			Ttbk1
			Unc80
			Unk
			Usp31
			Vipas39
			Wasf3
			Wbp11
			Zbtb22
			Zc3h13
